# Complete genomes of clade G6 Saccharibacteria suggest a divergent ecological niche and lifestyle

**DOI:** 10.1101/2021.05.28.446221

**Authors:** Jonathon L. Baker

## Abstract

Saccharibacteria (formerly TM7) have reduced genomes, a small size, and appear to have a parasitic lifestyle dependent on a bacterial host. Although there are at least 6 major clades of Saccharibacteria inhabiting the human oral cavity, cultured isolates or complete genomes of oral Saccharibacteria have been previously limited to the G1 clade. In this study, nanopore sequencing was used to obtain three complete genome sequences from clade G6. Phylogenetic analysis suggested the presence of at least 3-5 distinct species within G6, with two discrete taxa represented by the 3 complete genomes. G6 Saccharibacteria were highly divergent from the more well-studied clade G1, and had the smallest genomes and lowest GC-content of all Saccharibacteria. Pangenome analysis showed that although 97% of shared pan-Saccharibacteria core genes and 89% of G1-specific Core Genes had putative functions, only 50% of the 244 G6-specific Core Genes had putative functions, highlighting the novelty of this group. Compared to G1, G6 encoded divergent metabolic pathways. G6 genomes lacked an F1F0 ATPase, the pentose phosphate pathway, and several genes involved in nucleotide metabolism, which were all core genes for G1. G6 genomes were also unique compared to G1 in that they encoded lactate dehydrogenase, adenylate cyclase, limited glycerolipid metabolism, a homolog to a lipoarabinomannan biosynthesis enzyme, and the means to degrade starch. These differences at key metabolic steps suggest a distinct lifestyle and ecological niche for clade G6, possibly with alternative hosts and/or host-dependencies, which would have significant ecological, evolutionary, and likely pathogenic, implications.

**Importance:** Saccharibacteria are ultrasmall, parasitic bacteria that are common members of the oral microbiota and have been increasingly linked to disease and inflammation. However, the lifestyle and impact on human health of Saccharibacteria remains poorly understood, especially for the 5 clades (G2-G6) with no complete genomes or cultured isolates. Obtaining complete genomes is of particular importance for Saccharibacteria, because they lack many of the “essential” core genes used for determining draft genome completeness and few references exist outside of clade G1. In this study, complete genomes of 3 G6 strains, representing two candidate species, were obtained and analyzed. The G6 genomes were highly divergent from G1, and enigmatic, with 50% of the G6 core genes having no putative functions. The significant difference in encoded functional pathways is suggestive of a distinct lifestyle and ecological niche, probably with alternative hosts and/or host-dependencies, which would have major implications in ecology, evolution, and pathogenesis.
