## Supplementary material for "Complete genomes of clade G6 Saccharibacteria suggest a divergent ecological niche and lifestyle": Table S1

### Sheet: default-genome-stats
Table S1. Genomes examined in the phylogenetic analysis shown in Figure 1A
Genome Name	Reference	Saccharibacteria clade	Total length (bp)	GC content	Percent completion (Anvi'o)	Percent redundancy (i.e. likely contamination, Anvi'o)	# of Genes	Average Gene Length	# Genes per kbp	Singleton gene clusters	# Gene clusters
Candidatus_Nanogingivalaceae_FGB1_strain_JCVI_1_bin_12	Baker et al., 2021	G6	640359	0.363195	0.760563	0.0140845	674	868.487	1.05253	18	639
Candidatus_Nanosynbacter_GGB1_strain_JCVI_3_bin_14_refined	Baker et al., 2021	G1	773298	0.430541	0.774648	0.0704225	885	806.614	1.14445	28	791
Candidatus_Nanosynbacter_GGB3_strain_JCVI_36_bin_4	Baker et al., 2021	G1	612493	0.437166	0.521127	0.0140845	757	746.921	1.23593	22	614
Candidatus_Nanosynbacter_GGB4_strain_JCVI_6_bin_3	Baker et al., 2021	G1	584279	0.430011	0.380282	0.0140845	701	757.006	1.19977	26	592
Candidatus_Nanosynbacter_sp_TM7_MAG_III_A_2_strain_JCVI_6_bin_12	Baker et al., 2021	G1	777410	0.480582	0.676056	0.0140845	821	862.834	1.05607	47	780
Candidatus_Nanosynbacter_TM7c_strain_JCVI_1_bin_5	Baker et al., 2021	G1	720911	0.375772	0.84507	0.0140845	729	898.79	1.01122	36	706
Candidatus_Nanosynbacter_TM7c_strain_JCVI_6_bin_10_refined	Baker et al., 2021	G1	741847	0.380324	0.788732	0.028169	729	925.033	0.982682	12	710
Candidatus_Nanosynbacter_UMGS1926_strain_JCVI_1_bin_14	Baker et al., 2021	G1	727057	0.432858	0.830986	0.0422535	745	885.866	1.02468	19	723
Candidatus_Nanosynbacteraceae_FGB1_strain_JCVI_32_bin_22	Baker et al., 2021	G1	636728	0.517551	0.478873	0.0140845	692	851.172	1.08681	11	643
Candidatus_Nanosynbacteraceae_FGB2_strain_JCVI_32_bin_44	Baker et al., 2021	G1	725781	0.477283	0.521127	0.056338	752	881.609	1.03613	13	679
Candidatus_Nanosyncoccus_FGB1_strain_JCVI_1_bin_4	Baker et al., 2021	G3	776077	0.41293	0.788732	0.028169	729	948.868	0.93934	24	709
Candidatus_Nanosyncoccus_FGB3_strain_JCVI_44_bin_1	Baker et al., 2021	G3	721923	0.411641	0.591549	0.028169	661	967.657	0.91561	19	621
Candidatus_Nanosyncoccus_FGB4_strain_JCVI_47_bin_30	Baker et al., 2021	G3	714681	0.4104	0.774648	0.0140845	792	812.011	1.10819	36	689
Candidatus_Nanosyncoccus_GGB1_strain_JCVI_5_bin_8	Baker et al., 2021	G3	848618	0.399666	0.788732	0.056338	806	948.521	0.94978	87	755
SDRF01000061_1_TM7_phylum_sp_oral_taxon_356_strain_TM7_HOT_356_SAG1_356SAG1_NODE_100_2_whole_genome_shotgun_sequence	Cross et al., 2019	G5	648185	0.479781	0.267606	0.028169	659	881.804	1.01669	17	583
SDRG01000042_1_TM7_phylum_sp_oral_taxon_351_strain_TM7_HOT_351_SAG4_351SAG4_NODE_106_3_whole_genome_shotgun_sequence	Cross et al., 2019	G3	622110	0.416799	0.732394	0.028169	633	872.412	1.0175	8	597
SDRH01000009_1_TM7_phylum_sp_oral_taxon_351_strain_TM7_HOT_351_SAG3_351SAG3_NODE_10_20_whole_genome_shotgun_sequence	Cross et al., 2019	G3	620127	0.411398	0.535211	0	614	897.239	0.99012	30	578
SDRI01000010_1_TM7_phylum_sp_oral_taxon_351_strain_TM7_HOT_351_SAG2_351SAG2_NODE_10_95_whole_genome_shotgun_sequence	Cross et al., 2019	G3	307085	0.421072			313	888.92	1.01926	117	298
SDRJ01000061_1_TM7_phylum_sp_oral_taxon_351_strain_TM7_HOT_351_SAG1_351SAG1_NODE_101_3_whole_genome_shotgun_sequence	Cross et al., 2019	G3	807401	0.417005	0.760563	0.0985915	831	878.224	1.02923	13	741
SDRK01000028_1_TM7_phylum_sp_oral_taxon_350_strain_TM7_HOT_350_SAG1_350SAG1_NODE_112_6_whole_genome_shotgun_sequence	Cross et al., 2019	G1	523632	0.340049	0.577465	0	523	892.939	0.998793	228	513
SDRL01000060_1_TM7_phylum_sp_oral_taxon_353_strain_TM7_HOT_353_SAG1_952SAG1_NODE_101_2_whole_genome_shotgun_sequence	Cross et al., 2019	G1	628606	0.463472	0.394366	0.0422535	692	820.327	1.10085	44	623
SDRM01000010_1_TM7_phylum_sp_oral_taxon_352_strain_TM7_HOT_352_SAG8_352SAG8_NODE_10_21_whole_genome_shotgun_sequence	Cross et al., 2019	G1	703325	0.433406	0.84507	0.0422535	732	879.926	1.04077	1	700
SDRN01000010_1_TM7_phylum_sp_oral_taxon_352_strain_TM7_HOT_352_SAG7_352SAG7_NODE_10_19_whole_genome_shotgun_sequence	Cross et al., 2019	G1	605890	0.434736	0.43662	0.056338	631	876.257	1.04144	5	603
SDRO01000010_1_TM7_phylum_sp_oral_taxon_352_strain_TM7_HOT_352_SAG6_352SAG6_NODE_10_95_whole_genome_shotgun_sequence	Cross et al., 2019	G1	322648	0.435301	0.309859	0.0140845	384	753.312	1.19015	2	356
SDRP01000010_1_TM7_phylum_sp_oral_taxon_352_strain_TM7_HOT_352_SAG4_352SAG4_NODE_10_17_whole_genome_shotgun_sequence	Cross et al., 2019	G1	543054	0.435437	0.690141	0.028169	584	841.675	1.0754	2	550
SDRQ01000010_1_TM7_phylum_sp_oral_taxon_352_strain_TM7_HOT_352_SAG3_352SAG3_NODE_10_26_whole_genome_shotgun_sequence	Cross et al., 2019	G1	635951	0.432592	0.788732	0.028169	671	860.727	1.05511	2	642
SDRR01000043_1_TM7_phylum_sp_oral_taxon_352_strain_TM7_HOT_352_SAG2_352SAG2_NODE_100_2_whole_genome_shotgun_sequence	Cross et al., 2019	G1	720013	0.439212	0.366197	0.028169	760	869.282	1.05554	15	677
SDRS01000001_1_TM7_phylum_sp_oral_taxon_352_strain_TM7_HOT_352_SAG1_352SAG1_NODE_1_whole_genome_shotgun_sequence	Cross et al., 2019	G1	855006	0.424783	0.676056	0.084507	943	819.076	1.10292	125	829
SDRT01000065_1_TM7_phylum_sp_oral_taxon_349_strain_TM7_HOT_349_SAG1_349SAG1_NODE_101_4_whole_genome_shotgun_sequence	Cross et al., 2019	G1	993263	0.473761	0.591549	0.112676	1054	826.07	1.06115	168	880
SDRU01000006_1_TM7_phylum_sp_oral_taxon_348_strain_TM7_HOT_348_SAG4_348SAG4_NODE_111_2_whole_genome_shotgun_sequence	Cross et al., 2019	G1	260853	0.378381			272	878.868	1.04273	0	263
SDRV01000014_1_TM7_phylum_sp_oral_taxon_348_strain_TM7_HOT_348_SAG3_348SAG3_NODE_109_2_whole_genome_shotgun_sequence	Cross et al., 2019	G1	252833	0.378213			264	876.409	1.04417	0	257
SDRW01000018_1_TM7_phylum_sp_oral_taxon_348_strain_TM7_HOT_348_SAG2_348SAG2_NODE_103_2_whole_genome_shotgun_sequence	Cross et al., 2019	G1	890301	0.395573	0.84507	0.056338	870	924.703	0.977198	7	815
SDRX01000033_1_TM7_phylum_sp_oral_taxon_348_strain_TM7_HOT_348_SAG1_348SAG1_NODE_100_5_whole_genome_shotgun_sequence	Cross et al., 2019	G1	498828	0.407843	0.253521	0.0422535	526	849.245	1.05447	24	473
SDRY01000034_1_TM7_phylum_sp_oral_taxon_346_strain_TM7_HOT_346_SAG3_346SAG3_NODE_100_7_whole_genome_shotgun_sequence	Cross et al., 2019	G1	754164	0.475056	0.464789	0.0140845	781	867.396	1.03558	42	692
SDRZ01000008_1_TM7_phylum_sp_oral_taxon_346_strain_TM7_HOT_346_SAG2_346SAG2_NODE_10_28_whole_genome_shotgun_sequence	Cross et al., 2019	G1	978051	0.475988	0.830986	0	963	915.654	0.984611	22	926
SDSA01000011_1_TM7_phylum_sp_oral_taxon_346_strain_TM7_HOT_346_SAG1_346SAG1_NODE_10_13_whole_genome_shotgun_sequence	Cross et al., 2019	G1	464187	0.468033	0.591549	0.0140845	506	810.706	1.09008	20	475
SDSB01000010_1_TM7_phylum_sp_oral_taxon_352_strain_TM7_HOT_352_SAG5_352SAG5_NODE_10_20_whole_genome_shotgun_sequence	Cross et al., 2019	G1	640268	0.433506	0.788732	0.056338	688	843.41	1.07455	2	647
JAEHON010000001_1_Candidatus_Saccharibacteria_bacterium_isolate_TM7_G3_3_HMT_351_EL001_TM7_G3_EL1_1_whole_genome_shotgun_sequence	Lamont et al., 2021	G3	718376	0.413869	0.774648	0.028169	692	891.46	0.963284	40	665
PQNZ01000001_1_Candidatus_Saccharibacteria_bacterium_TM7_ANC_38_39_G1_1_strain_TM7_ANC_G1_1_G1ANC_1_whole_genome_shotgun_sequence	McLean et al., 2020	G1	756930	0.480825	0.788732	0.0140845	780	899.215	1.03048	12	736
PQOA01000001_1_Candidatus_Saccharibacteria_bacterium_TM7_G1_3_12A_G112A_1_whole_genome_shotgun_sequence	McLean et al., 2020	G1	448575	0.481652	0.464789	0.0140845	580	689.348	1.29298	115	467
PRLK01000001_1_Candidatus_Saccharibacteria_bacterium_TM7_CMJM_G6_1_HOT_870_G6CMJM_1_whole_genome_shotgun_sequence	McLean et al., 2020	G6	625762	0.323358	0.774648	0	614	923.775	0.981204	40	595
PRLL01000001_1_Candidatus_Saccharibacteria_bacterium_TM7_KMM_G3_1_HOT_351_G3KMM_1_whole_genome_shotgun_sequence	McLean et al., 2020	G3	563736	0.402988	0.746479	0.0422535	533	937.97	0.945478	17	503
PRLM01000001_1_Candidatus_Saccharibacteria_bacterium_TM7_G3_2_Rum_HOT_351B_G3RUM_1_whole_genome_shotgun_sequence	McLean et al., 2020	G3	726940	0.432656	0.760563	0.0140845	719	928.682	0.989078	361	713
PRLN01000001_1_Candidatus_Saccharibacteria_bacterium_TM7__EAM_G5_2_HOT_356_G52EAM_1_whole_genome_shotgun_sequence	McLean et al., 2020	G5	730081	0.504508	0.774648	0.056338	674	978.2	0.923185	28	651
PRLO01000001_1_Candidatus_Saccharibacteria_bacterium_TM7__EAM_G5_1_HOT_356_G51EAM_1_whole_genome_shotgun_sequence	McLean et al., 2020	G5	740889	0.507985	0.802817	0.028169	681	986.33	0.919166	16	649
c_000000000001 (GCA_003516025.1_ASM351602v1_genomic.fa)	NCBI complete genome	G3 (environmental)	1005782	0.507452	1	0	1053	864.818	1.04695	611	1046
CP005957_1_Candidatus_Saccharimonas_aalborgensis_isolate_TM71_chromosome_complete_genome	NCBI complete genome	G1	1013781	0.485138	1	0	1041	882.127	1.02685	484	1027
CP006915_1_Candidatus_Saccharibacteria_bacterium_RAAC3_TM7_1_complete_genome	NCBI complete genome	G1	845464	0.494008	1	0	918	837.003	1.08579	420	906
CP007496_1_Candidatus_Saccharibacteria_oral_taxon_TM7x_complete_genome	NCBI complete genome	G1	705138	0.444533	1	0	693	936.693	0.982786	0	679
CP011211_1_Candidatus_Saccharibacteria_bacterium_GW2011_GWC2_44_17_complete_genome	NCBI complete genome	G1	1038683	0.459895	1	0	1101	854.234	1.06	531	1084
CP025011_1_Candidatus_Saccharibacteria_bacterium_YM_S32_TM7_50_20_chromosome_complete_genome	NCBI complete genome	G5 (environmental)	1450269	0.499465	1	0	1493	857.753	1.02946	1025	1469
CP039997_1_Candidatus_Saccharibacteria_bacterium_oral_taxon_488_strain_CM010_chromosome_complete_genome	NCBI complete genome	G1	839600	0.507593	1	0	878	878.132	1.04574	7	848
CP039998_1_Candidatus_Saccharibacteria_bacterium_oral_taxon_488_strain_CM002_chromosome_complete_genome	NCBI complete genome	G1	877855	0.507419	1	0	909	889.205	1.03548	37	889
CP039999_1_Candidatus_Saccharibacteria_bacterium_oral_taxon_488_strain_CM001_chromosome_complete_genome	NCBI complete genome	G1	856991	0.506638	1	0	889	883.654	1.03735	17	860
CP040000_1_Candidatus_Saccharibacteria_bacterium_oral_taxon_488_strain_FS03P_chromosome_complete_genome	NCBI complete genome	G1	858111	0.506694	1	0	879	901.007	1.02434	13	858
CP040001_1_Candidatus_Saccharibacteria_bacterium_oral_taxon_488_strain_CM006_chromosome_complete_genome	NCBI complete genome	G1	893660	0.504297	1	0	951	862.678	1.06416	23	913
CP040002_1_Candidatus_Saccharibacteria_bacterium_oral_taxon_488_strain_AC002_chromosome_complete_genome	NCBI complete genome	G1	847999	0.508058	1	0	877	889.926	1.0342	0	854
CP040003_1_Candidatus_Saccharibacteria_bacterium_oral_taxon_488_strain_AC001_chromosome_complete_genome	NCBI complete genome	G1	889964	0.505776	1	0	930	881.494	1.04499	11	908
CP040004_1_Candidatus_Saccharibacteria_bacterium_oral_taxon_957_strain_BB001_chromosome_complete_genome	NCBI complete genome	G1	782344	0.479636	1	0	775	935.133	0.990613	17	763
CP040008_1_Candidatus_Saccharibacteria_bacterium_oral_taxon_955_strain_PM004_chromosome_complete_genome	NCBI complete genome	G1	842202	0.467971	1	0	852	889.165	1.01163	0	837
CP040009_1_Candidatus_Saccharibacteria_bacterium_oral_taxon_955_strain_CM009_chromosome_complete_genome	NCBI complete genome	G1	841891	0.467951	1	0	852	887.982	1.01201	0	837
CP040010_1_Candidatus_Saccharibacteria_bacterium_oral_taxon_488_strain_CM003_chromosome_complete_genome	NCBI complete genome	G1	835009	0.467989	1	0	843	891.512	1.00957	9	826
CP040011_1_TM7_phylum_sp__oral_taxon_952_strain_TM7x_chromosome_complete_genome	NCBI complete genome	G1	705178	0.444516	1	0	698	929.312	0.989821	1	680
CP047916_1_Candidatus_Saccharibacteria_bacterium_oral_taxon_955_strain_FS17P_chromosome_complete_genome	NCBI complete genome	G1	885960	0.467558	1	0	897	886.455	1.01246	13	839
CP047917_1_Candidatus_Saccharibacteria_bacterium_oral_taxon_488_strain_FS15P_chromosome_complete_genome	NCBI complete genome	G1	931438	0.507766	1	0	998	852.95	1.07146	58	919
CP047918_1_Candidatus_Saccharibacteria_bacterium_oral_taxon_955_strain_FS14P_chromosome_complete_genome	NCBI complete genome	G1	873056	0.467346	1	0	888	871.581	1.01712	17	834
CP047919_1_Candidatus_Saccharibacteria_bacterium_oral_taxon_488_strain_FS13P_chromosome_complete_genome	NCBI complete genome	G1	831234	0.509415	1	0	889	855.162	1.06949	22	831
CP047920_1_Candidatus_Saccharibacteria_bacterium_oral_taxon_488_strain_FS07P_chromosome_complete_genome	NCBI complete genome	G1	848784	0.507928	1	0	884	880.751	1.04149	17	855
CP047921_1_Candidatus_Saccharibacteria_bacterium_oral_taxon_488_strain_FS05P_B_chromosome_complete_genome	NCBI complete genome	G1	853179	0.507413	1	0	863	912.264	1.01151	10	845
CP058260_1_Candidatus_Saccharibacteria_bacterium_oral_taxon_488_strain_HB001_chromosome_complete_genome	NCBI complete genome	G1	847999	0.508062	1	0	877	889.895	1.0342	0	854
NC_004350_2_Streptococcus_mutans_UA159_complete_sequence	NCBI complete genome	outgroup	2032925	0.368287	1	0	1945	901.638	0.95675	1740	1879
ORAL_P_A_F_Bin_00012	Shaiber et al., 2020	G1	640853	0.382579	0.760563	0.0140845	659	883.639	1.02832	14	638
ORAL_P_A_F_Bin_00021	Shaiber et al., 2020	G1	790542	0.473299	0.535211	0.056338	870	827.59	1.10051	115	810
ORAL_P_A_F_Bin_00032	Shaiber et al., 2020	G1	734210	0.476914	0.43662	0.0140845	748	908.254	1.01878	15	714
ORAL_P_A_F_Bin_00045	Shaiber et al., 2020	G1	505082	0.51989	0.267606	0	551	787.9	1.09091	55	526
ORAL_P_A_F_MAG_00015	Shaiber et al., 2020	G1	761157	0.477961	0.704225	0	797	872.085	1.04709	32	748
ORAL_P_A_M_Bin_00015	Shaiber et al., 2020	G1	721848	0.477354	0.521127	0	772	869.697	1.06948	28	722
ORAL_P_A_M_Bin_00020	Shaiber et al., 2020	G1	645247	0.445318	0.535211	0.028169	684	876.048	1.06006	13	645
ORAL_P_B_F_Bin_00037	Shaiber et al., 2020	G1	684474	0.445278	0.549296	0.028169	714	891.105	1.04314	16	676
ORAL_P_B_F_MAG_00010	Shaiber et al., 2020	G1	784149	0.383904	0.859155	0.0140845	808	883.986	1.03042	9	780
ORAL_P_B_F_MAG_00020	Shaiber et al., 2020	G1	775906	0.475262	0.732394	0.0140845	880	801.494	1.13416	32	818
ORAL_P_B_F_MAG_00026	Shaiber et al., 2020	G1	899001	0.520075	0.690141	0.0140845	944	817.487	1.05005	89	875
ORAL_P_B_F_MAG_00030	Shaiber et al., 2020	G1	759152	0.511321	0.633803	0.0140845	788	892.028	1.038	9	751
ORAL_P_B_M_Bin_00030	Shaiber et al., 2020	G1	695341	0.481086	0.56338	0.0140845	731	887.774	1.05128	10	690
ORAL_P_B_M_MAG_00009	Shaiber et al., 2020	G1	854011	0.489035	0.830986	0.0422535	868	884.499	1.01638	70	829
ORAL_P_B_M_MAG_00010	Shaiber et al., 2020	G1	992849	0.520503	0.816901	0	947	891.526	0.953821	64	920
ORAL_P_B_M_MAG_00013	Shaiber et al., 2020	G1	829732	0.480608	0.774648	0.0140845	849	893.799	1.02322	13	803
ORAL_P_C_F_Bin_00020	Shaiber et al., 2020	G1	684859	0.444061	0.549296	0.0140845	710	890.396	1.03671	15	683
ORAL_P_C_F_Bin_00028	Shaiber et al., 2020	G1	742094	0.475651	0.450704	0	759	907.206	1.02278	29	732
ORAL_P_C_F_MAG_00002	Shaiber et al., 2020	G1	810727	0.54072	0.830986	0	821	888.099	1.01267	315	795
ORAL_P_C_F_MAG_00004	Shaiber et al., 2020	G1	733881	0.384669	0.774648	0.028169	753	894.12	1.02605	8	718
ORAL_P_C_M_Bin_00016	Shaiber et al., 2020	G1	658753	0.473255	0.521127	0.0140845	677	893.708	1.0277	22	654
ORAL_P_C_M_Bin_00022	Shaiber et al., 2020	G1	643787	0.457928	0.676056	0.056338	717	826.356	1.11372	60	663
ORAL_P_C_M_Bin_00040	Shaiber et al., 2020	G1	791848	0.509967	0.535211	0.0422535	862	847.904	1.08859	18	817
ORAL_P_C_M_MAG_00010	Shaiber et al., 2020	G5	808514	0.505414	0.802817	0.028169	742	980.83	0.917733	41	716
ORAL_P_C_M_MAG_00011	Shaiber et al., 2020	G1	712298	0.485649	0.84507	0.0140845	710	893.362	0.996774	272	694
ORAL_P_C_M_MAG_00013	Shaiber et al., 2020	G1	783709	0.467845	0.830986	0.0140845	809	880.22	1.03227	17	782
ORAL_P_D_F_Bin_00011	Shaiber et al., 2020	G1	620133	0.481795	0.704225	0.0422535	702	803.205	1.13202	14	653
ORAL_T_A_F_MAG_00011	Shaiber et al., 2020	G3	778783	0.413181	0.788732	0.0704225	738	945.39	0.947632	22	708
ORAL_T_A_F_MAG_00015	Shaiber et al., 2020	G3	635716	0.412046	0.732394	0.0422535	642	889.43	1.00988	16	598
ORAL_T_A_F_MAG_00016	Shaiber et al., 2020	G6	607771	0.358036	0.690141	0.0140845	679	808.626	1.1172	58	630
ORAL_T_B_F_Bin_00010	Shaiber et al., 2020	G6	632685	0.356365	0.492958	0	660	872.1	1.04317	59	619
ORAL_T_B_F_Bin_00011	Shaiber et al., 2020	G3	522075	0.413192	0.521127	0.028169	539	862.186	1.03242	13	496
ORAL_T_B_F_Bin_00014	Shaiber et al., 2020	G6	559152	0.359514	0.408451	0	594	857.621	1.06232	53	556
ORAL_T_B_M_MAG_00011	Shaiber et al., 2020	G3	737482	0.413526	0.788732	0.0422535	726	910.959	0.984431	21	674
ORAL_T_B_M_MAG_00012	Shaiber et al., 2020	G3	738377	0.409012	0.760563	0.028169	730	905.716	0.988655	22	690
ORAL_T_C_F_MAG_00008	Shaiber et al., 2020	G3	826344	0.412778	0.802817	0.028169	775	957.743	0.937866	23	752
ORAL_T_C_M_Bin_00011	Shaiber et al., 2020	G6	511257	0.327988	0.690141	0	511	907.327	0.999497	8	486
ORAL_T_C_M_Bin_00012	Shaiber et al., 2020	G3	648113	0.413051	0.690141	0.028169	633	915.9	0.976682	32	613
ORAL_T_C_M_Bin_00015	Shaiber et al., 2020	G3	684534	0.407125	0.633803	0.028169	715	856.917	1.04451	29	634
ORAL_T_C_M_Bin_00022	Shaiber et al., 2020	G6	476713	0.352206	0.478873	0	495	879.958	1.03836	15	468
ORAL_T_C_M_MAG_00008	Shaiber et al., 2020	G1	762856	0.377693	0.859155	0.0140845	756	921.643	0.991013	7	736
ORAL_T_D_F_MAG_00008	Shaiber et al., 2020	G3	758611	0.414282	0.788732	0.028169	753	907.562	0.992604	22	710
ORAL_T_D_F_MAG_00010	Shaiber et al., 2020	G3	725630	0.410895	0.760563	0.028169	715	909.231	0.985351	23	658
G1_32_bin_12_unicycler	this study	G1	808188	0.476866			868	806.679	1.07401	38	796
G1_32_bin_57_unicycler	this study	G1	762753	0.518135			750	849.196	0.98328	103	730
G3_32_bin_36_unicycler	this study	G3	668818	0.413664	0.760563	0.028169	624	958.726	0.932989	48	599
G6_32_bin_33_unicycler	this study	G6	521373	0.363227	0.352113	0	569	829.313	1.09135	34	527
GCA_015257795_2_ASM1525779v2_JB001_complete_genome	this study	G6	662051	0.364458	1	0	643	928.544	0.971224	2	633
JB002_complete_genome	this study	G6	639751	0.353941	1	0	615	932.4	0.961312	13	600
JB003_complete_genome	this study	G6	663165	0.36421	1	0	641	929.761	0.966577	0	630
TM7c_JB	this study	G1	793400	0.380286		0	769	935.852	0.969246	19	760
