## Supplementary material for "Complete genomes of clade G6 Saccharibacteria suggest a divergent ecological niche and lifestyle": Table S2

### Sheet: ANIb_full_percentage_identity
Table S2. Full percentage identity between members of Saccharibacteria clade G6
ORAL_T-A-F_MAG_00016	1	0.420261	0.573282	0.611974	0.612138	0.598354	0.480255	0.663768	0.56316	0.206288	0.244392
G6_32_bin_33_unicycler	0.508204	1	0.812907	0.826282	0.826361	0.503381	0.414872	0.545229	0.509468	0.194562	0.226438
Candidatus_Nanogingivalaceae_FGB1_strain_JCVI_1_bin_12	0.53131	0.606255	1	0.899014	0.899197	0.477527	0.39884	0.558979	0.506398	0.206129	0.248489
GCA_015257795_2_ASM1525779v2_JB001_complete_genome	0.531754	0.593955	0.843395	0.994429	1	0.473408	0.399744	0.573815	0.497625	0.203673	0.25543
JB003_complete_genome	0.526769	0.59437	0.836032	1	0.990715	0.468365	0.399486	0.575299	0.492325	0.208081	0.256237
ORAL_T-B-F_Bin_00014	0.665725	0.461604	0.573171	0.609548	0.609749	1	0.497394	0.663383	0.595192	0.208196	0.244235
ORAL_T-C-M_Bin_00022	0.626324	0.444182	0.575592	0.598306	0.598449	0.584023	1	0.910028	0.605967	0.226186	0.264429
JB002_complete_genome	0.590275	0.388994	0.544491	0.596063	0.589498	0.525073	0.626074	1	0.558465	0.219023	0.270823
ORAL_T-B-F_Bin_00010	0.540455	0.395774	0.527376	0.542511	0.542715	0.510824	0.448978	0.597951	1	0.198034	0.2376
ORAL_T-C-M_Bin_00011	0.235489	0.173503	0.26	0.272275	0.27239	0.205943	0.190334	0.275295	0.242076	1	0.922706
PRLK01000001_1_Candidatus_Saccharibacteria_bacterium_TM7_CMJM_G6_1_HOT_870_G6CMJM_1_whole_genome_shotgun_sequence	0.229683	0.16403	0.251204	0.273181	0.270263	0.195837	0.181467	0.27323	0.231166	0.741748	1
